# Targeting of ibrutinib resistance–driving pathways by miR-28 in ABC-DLBCL

**DOI:** 10.1101/2025.11.12.687947

**Authors:** Emigdio Álvarez-Corrales, Rocío Moreno-Palomares, Carmen Gómez-Escolar, Mario Martínez, Udane Moral-Pérez, María Laguna-Herrero, Teresa Fuertes, Belén S. Estrada, Sonia Mur, Adriana de Bonis, Magdalena Leiva, Nuria Martínez-Martín, Álvaro Somoza, Almudena R. Ramiro, Virginia G. de Yébenes

## Abstract

Diffuse large B-cell lymphoma (DLBCL) is the most common aggressive B-cell lymphoma. Although many patients respond well to R-CHOP immunochemotherapy, those with the activated B-cell (ABC) subtype are often refractory or relapse. Bruton tyrosine kinase (BTK) inhibitors such as ibrutinib have improved outcomes, but acquired resistance limits their long-term efficacy. Here, we modeled the development of ibrutinib resistance in ABC-DLBCL and investigated whether the BCR-signaling regulator microRNA-28 (miR-28) can block this process. Using flow cytometry–based competition assays, multicolor clonal barcoding, transcriptomic profiling, and xenograft models, we found that miR-28 expression impairs the emergence of ibrutinib-resistant ABC-DLBCL cells. Mechanistically, miR-28 interferes with the clonal selection process triggered by ibrutinib treatment and rewires transcriptional programs by downregulating mitochondrial and mTOR signaling pathways critical for resistance development. Furthermore, the miR-28–repressed gene signature associated with ibrutinib resistance correlates with improved survival in ibrutinib-treated patients from the PHOENIX trial cohort with the MCD genetic subtype, which is associated with ABC-DLBCL. Finally, the targeted therapeutic delivery of miR-28 via aptamer-guided nanoparticles suppresses ibrutinib-resistant tumor growth *in vivo*. These findings identify miR-28 as an effective inhibitor of ibrutinib resistance, underscoring its translational potential as an adjunct strategy in ABC-DLBCL therapy.

**Graphical Abstract:** 
