## Supplemental Table 2 for "Targeting of ibrutinib resistance–driving pathways by miR-28 in ABC-DLBCL"

### Sheet: IPA functional pathway
Table S2. Functional pathway enrichment analysis using Ingenuity Pathway Analysis (IPA) of RNA-seq gene expression data from IB-resistant w3, IB-sensitive, and miR-28–expressing MD-901 MCL clones after a 3-week treatment with increasing doses of ibrutinib. P-values were corrected for multiple testing using the Benjamini-Hochberg (B-H) false discovery rate
		IB-resistant w3 vs IB-sensitive w3 clones		miR-28 w3 clones vs IB-resistant w3 clones		miR-28 regulated IBR gene signature
IPA pathway	Pathway name in Figure S3	-log(p-value)	z-score	-log(p-value)	z-score	-log(p-value)	z-score
EIF2 Signaling	eIF2 Signaling	19.6	-2.357	30.7	3.656	19.6	3.441
Eukaryotic Translation Initiation	Eukaryotic Translation	18.7	-5.209	35.4	5.908	20.1	4.082
Response of EIF2AK4 (GCN2) to amino acid deficiency	Response of eIF2AK4 (GCN2) to amino acid deficiency	18	-5.099	39	6.828	18.3	4.146
Nonsense-Mediated Decay (NMD)	Nonsense-Mediated Decay (NMD)	17.6	-4.426	46.7	5.093	19.6	3.545
SRP-dependent cotranslational protein targeting to membrane	Eukaryotic Translation	17.4	-5.385	31.1	6.455	18.6	4.264
Eukaryotic Translation Elongation	Eukaryotic Translation	16.2	-5.099	35.9	7.23	20.1	4.264
Eukaryotic Translation Termination	Eukaryotic Translation	15.1	-5	34.8	6.64	19.1	4.146
Major pathway of rRNA processing in the nucleolus and cytosol	Eukaryotic Translation	14.1	-3.9	61	1.616	17.6	3
Coronavirus Replication Pathway		13.7	0	32.1	-2.828	0.241	0
Selenoamino acid metabolism	Selenoamino acid metabolism	13.2	-5	32.3	6.096	18	4.146
Signaling by ROBO receptors		11	0	34.4	-3.71	0	0
Ribosomal Quality Control Signaling Pathway	Ribosomal Quality Control Signaling Pathway	8.85	-4.426	35.1	3.019	0	0
Oxidative Phosphorylation	Oxidative Phosphorylation	8.57	-3.606	0.388	1.414	0.65	0
mTOR Signaling	mTOR Signaling	8.05	0.632	11.6	-1.414	5.18	-1.342
Regulation of eIF4 and p70S6K Signaling	Regulation of eIF4 and p70S6K Signaling	7.7	0.816	11.3	-1	4.29	0
Mitochondrial Dysfunction	Mitochondrial signaling	6.92	2.858	3.79	-0.926	0.508	0.378

### Sheet: Hoja3
	#REF!
	#REF!
	#REF!
	#REF!
	#REF!
	#REF!
	#REF!
	#REF!
	#REF!
	#REF!
	#REF!
	#REF!
	#REF!
	#REF!
	#REF!
	#REF!
	#REF!
	#REF!
	#REF!
	#REF!
	#REF!
	#REF!
	#REF!
	#REF!
	#REF!
	#REF!
	#REF!
	#REF!
	#REF!
	#REF!
	#REF!
	#REF!
	#REF!
	#REF!
